# A glucose-dependent spatial patterning of exocytosis in human β-cells is disrupted in type 2 diabetes

**DOI:** 10.1101/534669

**Authors:** Jianyang Fu, John Maringa Githaka, Xiaoqing Dai, Gregory Plummer, Kunimasa Suzuki, Aliya F. Spigelman, Austin Bautista, Ryekjang Kim, Dafna Greitzer-Antes, Jocelyn E. Manning Fox, Herbert Y. Gaisano, Patrick E. MacDonald

**Affiliations:** Alberta Diabetes Institute and the Department of Pharmacology, University of Alberta, Edmonton, AB, T6G 2E1, Canada; Department of Biochemistry, University of Alberta, Edmonton, AB, T6G 2E1, Canada; Departments of Medicine and Physiology, University of Toronto, Toronto, ON, M5S 1A8, Canada

**Keywords:** diabetes, islets of Langerhans, insulin, exocytosis, ion channels, SUMOylation

## Abstract

Impaired insulin secretion in type 2 diabetes (T2D) is linked to reduced insulin granule docking, disorganization of the exocytotic site, and an impaired glucose-dependent facilitation of insulin exocytosis. We show in β-cells from 80 human donors that the glucose-dependent amplification of exocytosis is disrupted in T2D. Spatial analyses of granule fusion, visualized by total internal reflection fluorescence (TIRF) microscopy in 24 of these donors, demonstrate that these are non-random across the surface of β-cells from donors with no diabetes (ND). The compartmentalization of events occurs within regions defined by concurrent or recent membrane-resident secretory granules. This organization, and the number of membrane-associated granules, is glucose-dependent and notably impaired in T2D β-cells. Mechanistically, multi-channel Kv2.1 clusters contribute to maintaining the density of membrane-resident granules and the number of fusion ‘hotspots’, while SUMOylation sites at the channel N-(K145) and C-terminus (K470) determine the relative proportion of fusion events occurring within these regions. Thus, a glucose-dependent compartmentalization of fusion, regulated in part by a structural role for Kv2.1, is disrupted in β-cells from donors with type 2 diabetes.

**HIGHLIGHTS:**

- Exocytosis of secretory granules is non-random across the surface of human b-cells, and this organization is disrupted in type 2 diabetes.
- Increasing glucose facilitates the spatial compartmentalization of fusion, independent of an overall increase in event frequency.
- Compartmentalized ‘hotspots’ occur at sites marked by membrane-associated granules, the density of which is regulated in part by a clustered K+ channel (Kv2.1).
- SUMOylation status of the channel controls the proportion of events that occur within these local regions.
