## Supplemental Tables for "A glucose-dependent spatial patterning of exocytosis in human β-cells is disrupted in type 2 diabetes"

### Sheet: Supplementary Table 1
Supplementary Table 1. Characteristics of islet donors without diabetes
Record ID**	Age:	Sex:	Donation type:	Body mass index (BMI):	HbA1c (%):	Cold ischemia time (h):	Pancreas weight (g):	Purity (%):	Insulin secretion at 10 mM G (pg/ml)*	Insulin secretion at 10 mM G (% content)*
Average	51.7143			27.7792	5.61429	14.3762	90.556	79.5238	22504.9	1.87839
Standard Error	1.82103			0.702909	0.052436	0.595594	2.82321	2.21049	2140.8	0.243402
Count	63			63	56	63	63	63	63	62
Click Record ID number for access to full donor info, organ processing variables, functional assessments and images.
Record ID**	Age:	Sex:	Donation type:	Body mass index (BMI):	HbA1c (%):	Cold ischemia time (h):	Pancreas weight (g):	Purity (%):	Insulin secretion at 10 mM G (pg/ml)*	Insulin secretion at 10 mM G (% content)*
R135	62	Female	NDD	28.3039	6.1	13.75	79.6	90	14421.3	1.7
R136	60	Female	NDD	36.3281	6.2	18	118.4	50	39852.7	1.48
R139	50	Male	NDD	24.8356	5.9	16.5	101.3	90	38824	10.39
R142	63	Female	DCD	25.2926	4.9	15	59.87	85	50939.3	4.68
R144	50	Female	NDD	35.3796	5	12.58	91.27	90	77570.7	2.67
R145	55	Female	NDD	24.1322	5.5	13.5	73.77	80	42545	2.96
R146	52	Male	DCD	25.2595	5.5	3.2	109.03	90	20159.3	2.12
R150	42	Male	NDD	31.6885	5.9	10.5	121.12	50	47123	6.33
R151	46	Female	NDD	26.6667	5.4	10.3	86.92	75	15963.7	2.76
R153	53	Female	NDD	21.1446	5.4	14.5	55.19	90	10063	0.42
R156	69	Female	NDD	28.8044	6.2	15	96.61	70	20061.7	2.19
R157	60	Female	NDD	23.3242	6	12.75	63.5	70	18024.3
R159	60	Male	NDD	30.3673	5.5	2	114.6	70	36955	2.45
R160	27	Male	DCD	25.3685	5.7	19.2	67.42	30	11187	3.81
R161	71	Female	NDD	19.6936	6.3	11.6	75.37	95	22409.3	1.24
R162	74	Female	NDD	28.578	6.2	21	91.56	65	11248.3	1.45
R168	44	Male	NDD	24.0993	5.4	14.1	97.06	80	35489.7	1.38
R172	65	Female	DCD	25.5296	5.6	19	95.2	80	8708.67	0.51
R174	44	Male	NDD	34.4022	4.7	17.2	100.23	85	32961.7	2.51
R176	55	Male	NDD	23.6111	5.8	13.5	71.57	90	31643.3	1.92
R177	28	Male	NDD	23.3887	n/a	13	72.91	100	6423	0.67
R178	54	Female	DCD	25.2595	n/a	16	109.18	60	873.37	0.14
R179	61	Male	NDD	25.1024	5.7	7.32	73.69	80	18278.7	1.01
R181	42	Female	DCD	29.3781	6	19.3	75.12	95	44404.3	1.47
R182	23	Male	DCD	25.0449	5.7	16	108.07	95	14052.7	0.74
R183	65	Male	NDD	32.5085	5.6	3.5	111.84	65	25790.3	1.33
R186	67	Male	NDD	28.0612	5.6	15.3	96.6	95	11292.7	0.72
R187	21	Male	NDD	20.4735	n/a	17.3	86.95	80	59984.3	3.8
R188	70	Male	NDD	27.6817	n/a	15.1	107.8	30	12889.7	0.91
R189	50	Male	NDD	28.1884	5.4	17.5	34.03	95	5552.33	0.47
R193	69	Male	NDD	39.4807	6.2	11.5	159.61	75	12924.3	1.1
R194	54	Male	NDD	32.3265	5.7	22	84.96	80	13593	2.31
R195	54	Male	DCD	35.0032	5.5	17	95.12	85	24130	3.28
R196	65	Male	NDD	29.7406	5.4	12.5	89.8	85	8863.67	1.18
R199	56	Male	NDD	18.3199	5.3	21	94.45	95	20753.7	0.7
R200	65	Male	NDD	27.1314	5.1	17.5	94.7	95	7732	0.99
R202	68	Female	NDD	25.1808	5.7	16.5	108.45	90	3374.67	0.22
R203	50	Male	NDD	44.3728	5.7	16	117.97	90	13939.3	0.72
R204	62	Male	NDD	23.7654	5.6	16.5	86.3	90	13310.7	0.86
R207	50	Female	NDD	22.2041	n/a	16.6	68.79	90	4426.67	0.25
R208	27	Male	NDD	29.0123	5.5	10	83.39	40	18369	1.41
R210	46	Male	NDD	24.4857	5.3	16	98.26	40	10792	0.74
R215	51	Male	NDD	29.3848	6	16.6	76.56	70	11518.7	0.84
R216	38	Male	NDD	42.5926	5.6	12	139.67	90	17891.3	0.88
R218	73	Female	NDD	28.3594	5.9	17	72.4	80	11250.7	0.34
R219	53	Male	NDD	26.0308	n/a	11.5	137.6	40	8893	1.1
R221	44	Male	NDD	30.4832	5.3	6.25	114.25	75	12554.6	2.16
R223	54	Male	NDD	27.0062	5.8	14	100.19	90	23545.9	2.68
R224	30	Male	NDD	33.3333	n/a	13.3	113	90	50664.4	2.93
R226	30	Female	NDD	32.2934	4.9	18.6	52.5	95	14456.9	1.24
R227	32	Male	DCD	19.9033	4.9	18	53.3	95	46746.9	3.61
R228	45	Female	NDD	29.6158	4.5	15	83.6	70	11983.4	1.54
R229	22	Female	NDD	23.0078	5.3	2	77.3	95	14032.1	0.67
R232	66	Female	NDD	18.4802	6.1	13.8	104.65	90	17092	1.85
R237	61	Male	NDD	19.6763	5.9	22.5	64.9	95	15884.2	0.73
R238	52	Male	NDD	26.0524	5.7	22.5	90.5	90	22703.6	1.02
R239	24	Female	NDD	22.0386	5.5	11.5	99.2	90	18798.5	1.16
R243	39	Male	DCD	27.143	5.8	9	103.72	50	50288.7	2.32
R246	65	Female	NDD	39.1675	5.8	18.75	90.21	75	20260.5	1.75
R288	69	Female	NDD	27.7	5.7	22.3	80.6	95	14423	0.76
R290	74	Female	NDD	35.8	5.9	10	76.6	75	2364	0.4
R291	40	Female	NDD	25.5	6	12	86.7	90	18736.3	0.7
R292	47	Male	NDD	27.6	5.6	12.5	60	95	75815.7	9.79
NDD - Neurological Determination of Death; DCD - Determination of Cardiocirculatory Death
*Insulin secretion values (as pg/ml or % content) are shown as the average of triplicate measures for each donor
**Donors in BOLD were used for TIRF microscopy studies
n/a - not available

### Sheet: Supplementary Table 2
Supplementary Table 2. Characteristics of islet donors with type 2 diabetes.
Record ID**	Age:	Sex:	Donation type:	Body mass index (BMI):	HbA1c (%):	Years since diagnosis	T2D medications (if known):	Cold ischemia time (h):	Pancreas weight (g):	Islet Purity (%):	Insulin secretion at 10 mM G (pg/ml)*	Insulin secretion at 10 mM G (% content)*
Average	57.7647			33.1775	7.18125	6.73077		13.9765	98.1518	46.25	8267.82	0.905
Standard Error	2.28571			1.44754	0.313611	1.89518		0.835936	7.97441	7.22409	1657.95	0.187406
Count	17			17	16	13		17	17	16	17	16
t-test vs. ND group	0.106969			0.000800398	9.02271e-12			0.745747	0.268126	1.05692e-07	0.00117506	0.0507863
Click Record ID number for access to full donor info, organ processing variables, functional assessments and images.
Record ID**	Age:	Sex:	Donation type:	Body mass index (BMI):	HbA1c (%):	Years since diagnosis	T2D medications (if known):	Cold ischemia time (h):	Pancreas weight (g):	Islet Purity (%):	Insulin secretion at 10 mM G (pg/ml)*	Insulin secretion at 10 mM G (% content)*
R143	59	Female	NDD	38.4243	6.5	undiagnosed		14.75	120.44	5	23152	1.42
R152	54	Female	DCD	42.5981	8.3	4	Metformin/Gliclazide	14.5	81.73	5	15385.7	2.65
R154	57	Female	NDD	40.8163	7.2	4	Metformin only - no insulin	6	98.54	20	2835.67	0.53
R155	56	Male	DCD	33.952	6.3	2	Gliclazide	18.5	117.15	50	3590	2.16
R170	49	Male	NDD	38.6427	6.5	3	Metformin only - no insulin	11.3	162.27	85	19542.7	1.91
R171	72	Female	NDD	27.4756	7.4	n/a	Diet controlled	17	66.96	10	15049.7	0.27
R173	77	Male	NDD	35.6718	6.7	4	Metformin only - no insulin	11.3	104.9	85	7261.67	0.29
R185	54	Male	NDD	40.7609	6.2	n/a	Metformin only - no insulin	12.75	168.08	75	14115	1.12
R191	54	Male	NDD	30.6228	6.6	10	Diet controlled	14	98.7	40	4895.67	0.28
R192	63	Male	NDD	26.8745	n/a	15	Sitagliptin	13.25	61.4	30	1301.67	0.27
R198	47	Female	DCD	29.668	5.4	10	Diet controlled (diagnosed T2D, diabetes reversed?)	12.5	92.68	50	11160.3	0.39
R201	69	Male	NDD	32.2368	6.7	undiagnosed		18.75	122.54	90	5694.33	0.86
R222	62	Male	NDD	25.9516	10	5	Metformin only - no insulin	11.5	90.87	25	5623.35	0.73
R231	41	Female	NDD	37.128	6.8	0.5	None	18	95.87	50	2905.82	n/a
R240	55	Female	NDD	30.914	6.9	2	Diet controlled	13	66.5	50	4635.17	0.46
R241	65	Male	NDD	21.83	9.9	25	Insulin (Humalog)	19	50	<5	11.85	0.73
R244	48	Female	NDD	30.45	7.5	3	Metformin	11.5	69.95	70	3392.44	0.41
NDD - Neurological Determination of Death; DCD - Determination of Cardiocirculatory Death
*Insulin secretion values (as pg/ml or % content) are shown as the average of triplicate measures for each donor
**Donors in BOLD were used for TIRF microscopy studies
n/a - not available
